# Ultra-high efficiency T cell reprogramming at multiple loci with SEED-Selection

**DOI:** 10.1101/2024.02.06.576175

**Authors:** Christopher R. Chang, Vivasvan S. Vykunta, Daniel B. Goodman, Joseph J. Muldoon, William A. Nyberg, Chang Liu, Vincent Allain, Allison Rothrock, Charlotte H. Wang, Alexander Marson, Brian R. Shy, Justin Eyquem

## Abstract

Multiplexed reprogramming of T cell specificity and function can generate powerful next-generation cellular therapies. However, current manufacturing methods produce heterogenous mixtures of partially engineered cells. Here, we develop a one-step process to enrich for unlabeled cells with knock-ins at multiple target loci using a family of repair templates named <u>S</u>ynthetic <u>E</u>xon/<u>E</u>xpression Disruptors (SEEDs). SEED engineering associates transgene integration with the disruption of a paired endogenous surface protein, allowing non-modified and partially edited cells to be immunomagnetically depleted (SEED-Selection). We design SEEDs to fully reprogram three critical loci encoding T cell specificity, co-receptor expression, and MHC expression, with up to 98% purity after selection for individual modifications and up to 90% purity for six simultaneous edits (three knock-ins and three knockouts). These methods are simple, compatible with existing clinical manufacturing workflows, and can be readily adapted to other loci to facilitate production of complex gene-edited cell therapies.
