## Supplementary material for "Ultra-high efficiency T cell reprogramming at multiple loci with SEED-Selection": SEED Supplementary Table 1.xlsx

### Sheet: Table 1 | HDRT Sequences
Supplementary Table 1: HDRT Sequences
Insertion Site	Paired sgRNA	Primary Receptor	Cargo Sequence	Plasmid Sequence
TRAC Intron	trac_i5	CAR	LHA; BP; SA; P2A; CD19 CAR; P2A; EGFRt; P2A; SD; RHA	CCTGCAGGCAGCTGCGCGCTCGCTCGCTCACTGAGGCCGCCCGGGCAAAGCCCGGGCGTCGGGCGACCTTTGGTCGCCCGGCCTCAGTGAGCGAGCGAGCGCGCAGAGAGGGAGTGGCCAACTCCATCACTAGGGGTTCCTGCGGCCTCTAGCTCGAggcaggaggtcggaAAGAATAAACAATGAGAGTCACATTAAAAACACAAAATCCTACGGAAATACTGAAGAATGAGTCTCAGCACTAAGGAAAAGCCTCCAGCAGCTCCTGCTTTCTGAGGGTGAAGGATAGACGCTGTGGCTCTGCATGACTCACTAGCACTCTATCACGGCCATATTCTGGCAGGGTCAGTGGCTCCAActaacatttgtttggtactttacagtttattaaatagatgt…
TRAC Exon	trac_e1	CAR	LHA; SA; P2A; CD19 CAR; P2A; EGFRt; P2A; RHA	CCTGCAGGCAGCTGCGCGCTCGCTCGCTCACTGAGGCCGCCCGGGCAAAGCCCGGGCGTCGGGCGACCTTTGGTCGCCCGGCCTCAGTGAGCGAGCGAGCGCGCAGAGAGGGAGTGGCCAACTCCATCACTAGGGGTTCCTGCGGCCTCTAGCTCGAGTCATTTCTTTCTCAGAAGAGCCTGGCTAGGAAGGTGGATGAGGCACCATATTCATTTTGCAGGTGAAATTCCTGAGATGTAAGGAGCTGCTGTGACTTGCTCAAGGCCTTATATCGAGTAAACGGTAGTGCTGGGGCTTAGACGCAGGTGTTCTGATTTATAGTTCAAAACCTCTATCAATGAGAGAGCAATCTCCTGGTAATGTGATAGATTTCCCAACTTAATGCCAACATACCATAAA…
B2M Intron	b2m_i4	CD47	LHA; BP; SA; P2A; CD47; P2A; SD; RHA	CCTGCAGGCAGCTGCGCGCTCGCTCGCTCACTGAGGCCGCCCGGGCAAAGCCCGGGCGTCGGGCGACCTTTGGTCGCCCGGCCTCAGTGAGCGAGCGAGCGCGCAGAGAGGGAGTGGCCAACTCCATCACTAGGGGTTCCTGCGGCCGCTCGGTCCGctagcTTTTATACACATATATTTagtgtcaatctgtatatttagtagcactaacacttctcttcattttcaatgaaaaatatagagtttataatattttcttcccacttccccatggatggtctAGTCATGCCTCTCATTTTGGAAAGTACTGTTTCTGAAACATTAGGCAATATATTCCCAACCTGGCTAGTTTACAGCAATCACCTGTGGATGCTAATTAAAACGCAAATCCCACTGTCA…
TRAC Exon	trac_e1	HIT WT	LHA; SA; P2A; HITβ; P2A; HIT⍺; RHA	CCTGCAGGCAGCTGCGCGCTCGCTCGCTCACTGAGGCCGCCCGGGCAAAGCCCGGGCGTCGGGCGACCTTTGGTCGCCCGGCCTCAGTGAGCGAGCGAGCGCGCAGAGAGGGAGTGGCCAACTCCATCACTAGGGGTTCCTGCGGCCTCTAGCTCGAGTCATTTCTTTCTCAGAAGAGCCTGGCTAGGAAGGTGGATGAGGCACCATATTCATTTTGCAGGTGAAATTCCTGAGATGTAAGGAGCTGCTGTGACTTGCTCAAGGCCTTATATCGAGTAAACGGTAGTGCTGGGGCTTAGACGCAGGTGTTCTGATTTATAGTTCAAAACCTCTATCAATGAGAGAGCAATCTCCTGGTAATGTGATAGATTTCCCAACTTAATGCCAACATACCATAAA…
TRAC Exon	trac_e1	HIT 102NNN	LHA; SA; P2A; HITβ (with mutagenesis at Cβ 102); P2A; HIT⍺; RHA	CCTGCAGGCAGCTGCGCGCTCGCTCGCTCACTGAGGCCGCCCGGGCAAAGCCCGGGCGTCGGGCGACCTTTGGTCGCCCGGCCTCAGTGAGCGAGCGAGCGCGCAGAGAGGGAGTGGCCAACTCCATCACTAGGGGTTCCTGCGGCCTCTAGCTCGAGTCATTTCTTTCTCAGAAGAGCCTGGCTAGGAAGGTGGATGAGGCACCATATTCATTTTGCAGGTGAAATTCCTGAGATGTAAGGAGCTGCTGTGACTTGCTCAAGGCCTTATATCGAGTAAACGGTAGTGCTGGGGCTTAGACGCAGGTGTTCTGATTTATAGTTCAAAACCTCTATCAATGAGAGAGCAATCTCCTGGTAATGTGATAGATTTCCCAACTTAATGCCAACATACCATAAA…
TRAC Exon	trac_e1	HIT 112NNN	LHA; SA; P2A; HITβ (with mutagenesis at Cβ 112); P2A; HIT⍺; RHA	CCTGCAGGCAGCTGCGCGCTCGCTCGCTCACTGAGGCCGCCCGGGCAAAGCCCGGGCGTCGGGCGACCTTTGGTCGCCCGGCCTCAGTGAGCGAGCGAGCGCGCAGAGAGGGAGTGGCCAACTCCATCACTAGGGGTTCCTGCGGCCTCTAGCTCGAGTCATTTCTTTCTCAGAAGAGCCTGGCTAGGAAGGTGGATGAGGCACCATATTCATTTTGCAGGTGAAATTCCTGAGATGTAAGGAGCTGCTGTGACTTGCTCAAGGCCTTATATCGAGTAAACGGTAGTGCTGGGGCTTAGACGCAGGTGTTCTGATTTATAGTTCAAAACCTCTATCAATGAGAGAGCAATCTCCTGGTAATGTGATAGATTTCCCAACTTAATGCCAACATACCATAAA…
TRAC Exon	trac_e1	HIT 116NNN	LHA; SA; P2A; HITβ (with mutagenesis at Cβ 116); P2A; HIT⍺; RHA	CCTGCAGGCAGCTGCGCGCTCGCTCGCTCACTGAGGCCGCCCGGGCAAAGCCCGGGCGTCGGGCGACCTTTGGTCGCCCGGCCTCAGTGAGCGAGCGAGCGCGCAGAGAGGGAGTGGCCAACTCCATCACTAGGGGTTCCTGCGGCCTCTAGCTCGAGTCATTTCTTTCTCAGAAGAGCCTGGCTAGGAAGGTGGATGAGGCACCATATTCATTTTGCAGGTGAAATTCCTGAGATGTAAGGAGCTGCTGTGACTTGCTCAAGGCCTTATATCGAGTAAACGGTAGTGCTGGGGCTTAGACGCAGGTGTTCTGATTTATAGTTCAAAACCTCTATCAATGAGAGAGCAATCTCCTGGTAATGTGATAGATTTCCCAACTTAATGCCAACATACCATAAA…
TRAC Exon	trac_e1	HIT D112E	LHA; SA; P2A; HITβ (with D112E mutation in Cβ); P2A; HIT⍺; RHA	CCTGCAGGCAGCTGCGCGCTCGCTCGCTCACTGAGGCCGCCCGGGCAAAGCCCGGGCGTCGGGCGACCTTTGGTCGCCCGGCCTCAGTGAGCGAGCGAGCGCGCAGAGAGGGAGTGGCCAACTCCATCACTAGGGGTTCCTGCGGCCTCTAGCTCGAGTCATTTCTTTCTCAGAAGAGCCTGGCTAGGAAGGTGGATGAGGCACCATATTCATTTTGCAGGTGAAATTCCTGAGATGTAAGGAGCTGCTGTGACTTGCTCAAGGCCTTATATCGAGTAAACGGTAGTGCTGGGGCTTAGACGCAGGTGTTCTGATTTATAGTTCAAAACCTCTATCAATGAGAGAGCAATCTCCTGGTAATGTGATAGATTTCCCAACTTAATGCCAACATACCATAAA…
TRAC Exon	trac_e1	HIT D112G	LHA; SA; P2A; HITβ (with D112G mutation in Cβ); P2A; HIT⍺; RHA	CCTGCAGGCAGCTGCGCGCTCGCTCGCTCACTGAGGCCGCCCGGGCAAAGCCCGGGCGTCGGGCGACCTTTGGTCGCCCGGCCTCAGTGAGCGAGCGAGCGCGCAGAGAGGGAGTGGCCAACTCCATCACTAGGGGTTCCTGCGGCCTCTAGCTCGAGTCATTTCTTTCTCAGAAGAGCCTGGCTAGGAAGGTGGATGAGGCACCATATTCATTTTGCAGGTGAAATTCCTGAGATGTAAGGAGCTGCTGTGACTTGCTCAAGGCCTTATATCGAGTAAACGGTAGTGCTGGGGCTTAGACGCAGGTGTTCTGATTTATAGTTCAAAACCTCTATCAATGAGAGAGCAATCTCCTGGTAATGTGATAGATTTCCCAACTTAATGCCAACATACCATAAA…
TRAC Exon	trac_e1	HIT D112T	LHA; SA; P2A; HITβ (with D112T mutation in Cβ); P2A; HIT⍺; RHA	CCTGCAGGCAGCTGCGCGCTCGCTCGCTCACTGAGGCCGCCCGGGCAAAGCCCGGGCGTCGGGCGACCTTTGGTCGCCCGGCCTCAGTGAGCGAGCGAGCGCGCAGAGAGGGAGTGGCCAACTCCATCACTAGGGGTTCCTGCGGCCTCTAGCTCGAGTCATTTCTTTCTCAGAAGAGCCTGGCTAGGAAGGTGGATGAGGCACCATATTCATTTTGCAGGTGAAATTCCTGAGATGTAAGGAGCTGCTGTGACTTGCTCAAGGCCTTATATCGAGTAAACGGTAGTGCTGGGGCTTAGACGCAGGTGTTCTGATTTATAGTTCAAAACCTCTATCAATGAGAGAGCAATCTCCTGGTAATGTGATAGATTTCCCAACTTAATGCCAACATACCATAAA…
TRAC Exon	trac_e1	HIT D112K	LHA; SA; P2A; HITβ (with D112K mutation in Cβ); P2A; HIT⍺; RHA	CCTGCAGGCAGCTGCGCGCTCGCTCGCTCACTGAGGCCGCCCGGGCAAAGCCCGGGCGTCGGGCGACCTTTGGTCGCCCGGCCTCAGTGAGCGAGCGAGCGCGCAGAGAGGGAGTGGCCAACTCCATCACTAGGGGTTCCTGCGGCCTCTAGCTCGAGTCATTTCTTTCTCAGAAGAGCCTGGCTAGGAAGGTGGATGAGGCACCATATTCATTTTGCAGGTGAAATTCCTGAGATGTAAGGAGCTGCTGTGACTTGCTCAAGGCCTTATATCGAGTAAACGGTAGTGCTGGGGCTTAGACGCAGGTGTTCTGATTTATAGTTCAAAACCTCTATCAATGAGAGAGCAATCTCCTGGTAATGTGATAGATTTCCCAACTTAATGCCAACATACCATAAA…
TRAC Intron	trac_i5	HIT D112K	LHA; BP; SA; P2A; HITβ (with D112K mutation in Cβ); P2A; HIT⍺; SD; RHA	CCTGCAGGCAGCTGCGCGCTCGCTCGCTCACTGAGGCCGCCCGGGCAAAGCCCGGGCGTCGGGCGACCTTTGGTCGCCCGGCCTCAGTGAGCGAGCGAGCGCGCAGAGAGGGAGTGGCCAACTCCATCACTAGGGGTTCCTGCGGCCTCTAGCTCGAggcaggaggtcggaAAGAATAAACAATGAGAGTCACATTAAAAACACAAAATCCTACGGAAATACTGAAGAATGAGTCTCAGCACTAAGGAAAAGCCTCCAGCAGCTCCTGCTTTCTGAGGGTGAAGGATAGACGCTGTGGCTCTGCATGACTCACTAGCACTCTATCACGGCCATATTCTGGCAGGGTCAGTGGCTCCAActaacatttgtttggtactttacagtttattaaatagatgt…
TRAC Exon	trac_e1	1G4-LY	LHA; SA; P2A; 1G4-LYβ; P2A; 1G4-LY⍺; RHA	CCTGCAGGCAGCTGCGCGCTCGCTCGCTCACTGAGGCCGCCCGGGCAAAGCCCGGGCGTCGGGCGACCTTTGGTCGCCCGGCCTCAGTGAGCGAGCGAGCGCGCAGAGAGGGAGTGGCCAACTCCATCACTAGGGGTTCCTGCGGCCGCTCGGTCCGctagcGATGTAAGGAGCTGCTGTGACTTGCTCAAGGCCTTATATCGAGTAAACGGTAGTGCTGGGGCTTAGACGCAGGTGTTCTGATTTATAGTTCAAAACCTCTATCAATGAGAGAGCAATCTCCTGGTAATGTGATAGATTTCCCAACTTAATGCCAACATACCATAAACCTCCCATTCTGCTAATGCCCAGCCTAAGTTGGGGAGACCACTCCAGATTCCAAGATGTACAGTTTGCTTT…
TRAC Exon	trac_e1	1G4-LY D112K	LHA; SA; P2A; 1G4-LYβ (with D112K mutation in Cβ); P2A; 1G4-LY⍺; RHA	CCTGCAGGCAGCTGCGCGCTCGCTCGCTCACTGAGGCCGCCCGGGCAAAGCCCGGGCGTCGGGCGACCTTTGGTCGCCCGGCCTCAGTGAGCGAGCGAGCGCGCAGAGAGGGAGTGGCCAACTCCATCACTAGGGGTTCCTGCGGCCGCTCGGTCCGctagcGATGTAAGGAGCTGCTGTGACTTGCTCAAGGCCTTATATCGAGTAAACGGTAGTGCTGGGGCTTAGACGCAGGTGTTCTGATTTATAGTTCAAAACCTCTATCAATGAGAGAGCAATCTCCTGGTAATGTGATAGATTTCCCAACTTAATGCCAACATACCATAAACCTCCCATTCTGCTAATGCCCAGCCTAAGTTGGGGAGACCACTCCAGATTCCAAGATGTACAGTTTGCTTT…
TRAC Exon	trac_e1	DMF5 D112K	LHA; SA; P2A; DMF5β (with D112K mutation in Cβ); P2A; DMF5⍺; RHA	CCTGCAGGCAGCTGCGCGCTCGCTCGCTCACTGAGGCCGCCCGGGCAAAGCCCGGGCGTCGGGCGACCTTTGGTCGCCCGGCCTCAGTGAGCGAGCGAGCGCGCAGAGAGGGAGTGGCCAACTCCATCACTAGGGGTTCCTGCGGCCGCTCGGTCCGctagcGATGTAAGGAGCTGCTGTGACTTGCTCAAGGCCTTATATCGAGTAAACGGTAGTGCTGGGGCTTAGACGCAGGTGTTCTGATTTATAGTTCAAAACCTCTATCAATGAGAGAGCAATCTCCTGGTAATGTGATAGATTTCCCAACTTAATGCCAACATACCATAAACCTCCCATTCTGCTAATGCCCAGCCTAAGTTGGGGAGACCACTCCAGATTCCAAGATGTACAGTTTGCTTT…
TRAC Intron	trac_i5	1G4-LY D112K	LHA; BP; SA; P2A; 1G4-LYβ (with D112K mutation in Cβ); P2A; 1G4-LY⍺; SD; RHA	CCTGCAGGCAGCTGCGCGCTCGCTCGCTCACTGAGGCCGCCCGGGCAAAGCCCGGGCGTCGGGCGACCTTTGGTCGCCCGGCCTCAGTGAGCGAGCGAGCGCGCAGAGAGGGAGTGGCCAACTCCATCACTAGGGGTTCCTGCGGCCTCTAGCTCGAggcaggaggtcggaAAGAATAAACAATGAGAGTCACATTAAAAACACAAAATCCTACGGAAATACTGAAGAATGAGTCTCAGCACTAAGGAAAAGCCTCCAGCAGCTCCTGCTTTCTGAGGGTGAAGGATAGACGCTGTGGCTCTGCATGACTCACTAGCACTCTATCACGGCCATATTCTGGCAGGGTCAGTGGCTCCAActaacatttgtttggtactttacagtttattaaatagatgt…
CD4 Intron	cd4_i6	CD8a/b	LHA; BP; SA; P2A; CD8⍺; P2A; CD8β; STOP; BGHpa; RHA	CCTGCAGGCAGCTGCGCGCTCGCTCGCTCACTGAGGCCGCCCGGGCAAAGCCCGGGCGTCGGGCGACCTTTGGTCGCCCGGCCTCAGTGAGCGAGCGAGCGCGCAGAGAGGGAGTGGCCAACTCCATCACTAGGGGTTCCTGCGGCCGCTCGGTCCGctagcATCCTCAGGGGGCTGATTGGCAGCCACCCCTCAGTGTGGTGGACATGGAGAAAGGAAAGGCTGGGGAAGGTAAGGATGCTAGAGGCCCGAGTCTCCTTTGGAGGCCCCAAAGGAGGAATGTCAGGGAGCTTACTTTCTTTGTTGCCTCAGCTCCACACCCCTACCAAGTTGGCAAATCCACTTACTCAGGGACACTAACACCAGTAAGCCAACCCTGATGATGTTCTATGTTGTACC…
Cargo Legend
Abbreviation	Notes
LHA	Left homology arm
RHA	Right homogy arm
BP	Branchpoint sequence
SA	Splice acceptor
SD	Splice donor
P2A	Self cleaving peptide sequence
STOP	Stop Codon(s)
BGHpa	Bovine growth hormone polyA signal
HITβ	HITβ chain (composed of anti-CD19 VH fused to TCRβ constant domain)
HIT⍺	HIT⍺ chain (composed of anti-CD19 VL fused to fragment of TCR⍺ constant domain)
